# PHI: a Galaxy-based workflow for reproducible prophage-host interaction analysis and standardized viral-genomics reporting

**DOI:** 10.64898/2025.12.02.691814

**Authors:** Joao Pedro Saraiva, Felipe Borim Corrêa, Matthias Bernt, Nawras Ghanem, Esteban Nieto, Rodolfo Brizola Toscan, Lukas Y. Wick, Antonis Chatzinotas

**Affiliations:** Helmholtz Centre for Environmental Research - UFZ, Department of Applied Microbial Ecology, 04318 Leipzig, Germany; Helmholtz Centre for Environmental Research - UFZ, Department of Computational Biology and Chemistry, 04318 Leipzig, Germany; Department of Biochemistry and Biotechnology, University of Thessaly, Viopolis, 41500, Larissa, Greece; Małopolska Centre of Biotechnology, Jagiellonian University, Kraków, Poland; Institute of Biology, Leipzig University, 04103 Leipzig, Germany; German Centre for Integrative Biodiversity Research (iDiv) Halle-Jena-Leipzig, 04103 Leipzig, Germany

**Author notes:** Authors contributed equally to this study (Joao Pedro Saraiva, Felipe Borim Corrêa). Corresponding authors: Joao Saraiva,; Antonis Chatzinotas.

**Keywords:** Bioinformatics, galaxy-server, virology, host-phage interactions

## Abstract

**Background:** Viruses that infect bacteria, known as bacteriophages or phages, are widespread in nature and play important roles in shaping microbial communities and ecosystem functions. Some phages can integrate into bacterial genomes as “prophages”, where they may influence the biology of their host by carrying genes that affect metabolism, virulence, or environmental adaptation. Despite their importance, studying prophages and their interactions with bacterial hosts remains challenging because it typically requires combining many complex computational tools and can be resource-intensive.

**Results:** In this study, we introduce the Prophage-Host Interaction Toolkit (PHI), a user-friendly and automated workflow available through the Galaxy platform. PHI brings together multiple established tools into a single, reproducible pipeline that identifies candidate prophages, evaluates their quality, predicts host relationships, and characterizes key functional genes. Importantly, all results are summarized in an interactive report that simplifies interpretation. When applied to a mock community composed of 22 bacteria as a workflow demonstration, PHI detected 41 prophages across 14 hosts, classifying them into high- and medium-quality phage genomes. Host assemblies exhibited > 99 % completeness and < 1 % contamination for most genomes, while DefenseFinder revealed between 3 and 24 antiviral systems per genome.

**Conclusions:** By removing installation barriers and consolidating the outputs of multiple established tools, PHI lowers the barrier to advanced phage analysis, enabling both specialists and non-experts to explore phage-host interactions and their implications in areas such as microbiome research, biotechnology, and environmental science.
