## Supplementary material for "PHI: a Galaxy-based workflow for reproducible prophage-host interaction analysis and standardized viral-genomics reporting": Table S2

### Sheet: Sheet1
Suppl. File S4 - Scalability test results. Runtimes for each tool using different value intervals for file sizes.
Tool	File size interval (MB)	Number of runs	Mean file size (MB)	Min file size (MB)	Max file size (MB)	Mean total runtime (seconds)	Mean total runtime (minutes)
abricate	>0-0.05 MiB	1	0.0306	0.0306	0.0306	27	0.45
abricate	0.05-0.10 MiB	7	0.0734	0.0505	0.0983	26.5714	0.4429
abricate	0.10-0.25 MiB	6	0.1488	0.1025	0.2304	27.1667	0.4528
checkm2	50-100 MiB	1	79.8047	79.8047	79.8047	213	3.55
checkv	>0-0.05 MiB	1	0.0306	0.0306	0.0306	83	1.3833
checkv	0.05-0.10 MiB	7	0.0734	0.0505	0.0983	212.857	3.5476
checkv	0.10-0.25 MiB	6	0.1488	0.1025	0.2304	166	2.7667
defense_finder	0.25-1 MiB	1	0.7501	0.7501	0.7501	263	4.3833
defense_finder	1-5 MiB	19	3.6091	1.7919	4.7658	751.158	12.5193
defense_finder	5-10 MiB	2	5.2408	5.057	5.4247	285	4.75
drep_compare	>0-0.05 MiB	1	0.0306	0.0306	0.0306	156	2.6
drep_compare	0.05-0.10 MiB	7	0.0734	0.0505	0.0983	172	2.8667
drep_compare	0.10-0.25 MiB	5	0.1377	0.1025	0.2304	161.2	2.6867
genomad	0.25-1 MiB	1	0.7501	0.7501	0.7501	685	11.4167
genomad	1-5 MiB	19	3.6091	1.7919	4.7658	1461	24.35
genomad	5-10 MiB	2	5.2408	5.057	5.4247	1182	19.7
gtdbtk	50-100 MiB	1	79.8047	79.8047	79.8047	6739	112.317
iphop	>0-0.05 MiB	1	0.0306	0.0306	0.0306	1290	21.5
iphop	0.05-0.10 MiB	7	0.0734	0.0505	0.0983	1448.14	24.1357
iphop	0.10-0.25 MiB	6	0.1488	0.1025	0.2304	1371.5	22.8583
phi_toolkit_report	50-100 MiB	1	81.8328	81.8328	81.8328	275	4.5833
vibrant	>0-0.05 MiB	1	0.0306	0.0306	0.0306	125	2.0833
vibrant	0.05-0.10 MiB	7	0.0734	0.0505	0.0983	274.714	4.5786
vibrant	0.10-0.25 MiB	6	0.1488	0.1025	0.2304	156.333	2.6056
